# Spatial transcriptomics analysis identifies a unique tumor-promoting function of the meningeal stroma in melanoma leptomeningeal disease

**DOI:** 10.1101/2023.12.18.572266

**Authors:** Hasan Alhaddad, Oscar E. Ospina, Mariam Lotfy Khaled, Yuan Ren, Peter Forsyth, Yolanda Pina, Robert Macaulay, Vincent Law, Kenneth Y. Tsai, W Douglas Cress, Brooke Fridley, Inna Smalley

## Abstract

Leptomeningeal disease (LMD) remains a rapidly lethal complication for late-stage melanoma patients. The inaccessible nature of the disease site and lack of understanding of the biology of this unique metastatic site are major barriers to developing efficacious therapies for patients with melanoma LMD. Here, we characterize the tumor microenvironment of the leptomeningeal tissues and patient-matched extra-cranial metastatic sites using spatial transcriptomic analyses with *in vitro* and *in vivo* validation. We show the spatial landscape of melanoma LMD to be characterized by a lack of immune infiltration and instead exhibit a higher level of stromal involvement. We show that the tumor-stroma interactions at the leptomeninges activate pathways implicated in tumor-promoting signaling, mediated through upregulation of SERPINA3 at the tumor-stroma interface. Our functional experiments establish that the meningeal stroma is required for melanoma cells to survive in the CSF environment and that these interactions lead to a lack of MAPK inhibitor sensitivity in the tumor. We show that knocking down SERPINA3 or inhibiting the downstream IGR1R/PI3K/AKT axis results in re-sensitization of the tumor to MAPK-targeting therapy and tumor cell death in the leptomeningeal environment. Our data provides a spatial atlas of melanoma LMD, identifies the tumor-promoting role of meningeal stroma, and demonstrates a mechanism for overcoming microenvironment-mediated drug resistance unique to this metastatic site.
