## Supplemental Tables 1-5 for "Spatial transcriptomics analysis identifies a unique tumor-promoting function of the meningeal stroma in melanoma leptomeningeal disease"

### Sheet: Supp Table 1
Supplemental Table 1: Sample cohort characteristics
Sample #	Sample ID	Patient	Source	Site of Disease	Site of sample	Treatment History
Sample 7	LMM_A1	Patient A	Autopsy	LMD	Brain right temporal (LMD)	Targeted therapy
Sample 16	LMM_A4	Patient A	Autopsy	Extra-cranial	4th Hb anterior (R1)	Targeted therapy
Sample 4	LMM_A5	Patient A	Autopsy	Extra-cranial	Sternum	Targeted therapy
Sample 13	LMM_B1	Patient B	Autopsy	LMD	Spinal cord mid (LMD)	Checkpoint inhibition and targeted therapy
Sample 2	LMM_B2	Patient B	Autopsy	LMD	Spinal cord posterior (LMD)	Checkpoint inhibition and targeted therapy
Sample 8	LMM_B3	Patient B	Autopsy	LMD	Brain left temporal (LMD)	Checkpoint inhibition and targeted therapy
Sample 12	LMM_B4	Patient B	Autopsy	LMD	Brain left parietal (LMD)	Checkpoint inhibition and targeted therapy
Sample 14	LMM_B5	Patient B	Autopsy	Extra-cranial	Cecal nodule	Checkpoint inhibition and targeted therapy
Sample 15	LMM_B6	Patient B	Autopsy	Extra-cranial	Right upper chest wall	Checkpoint inhibition and targeted therapy

### Sheet: Supp Table 2
Table 2: adjusted p-values for KEGG pathway spatial analysis. The test only proceeded if at least 20 spots over the high expression threshold were present in the sample, with a threshold of mean expression + 1 standard deviation
gene_set	sample2_LMM_B2	sample8_LMM_B3	sample12_LMM_B4	sample13_LMM_B1	sample4_LMM_A5	sample14_LMM_B5	sample15_LMM_B6	sample16_LMM_A4
KEGG_ECM_RECEPTOR_INTERACTION	0	0	0	0.194318	0.965267	0.0150594	1	1
KEGG_ASTHMA	0.115017	0	0.2001	0	1	0.558611	0.654884	1
KEGG_INTESTINAL_IMMUNE_NETWORK_FOR_IGA_PRODUCTION	0.304093	0	0.19917	0.0434746	1	0.554849	0.335532	1
KEGG_COMPLEMENT_AND_COAGULATION_CASCADES	0	0	0.0423243	0.783555	1	0.0119495	0.996322	0.777778
KEGG_CYTOKINE_CYTOKINE_RECEPTOR_INTERACTION	0	0	0	0	0.0801509	0.110724	0	1
KEGG_HEMATOPOIETIC_CELL_LINEAGE	0.00621429	0	0.10366	0.829294	1	0.135885	0.16871	1
KEGG_SYSTEMIC_LUPUS_ERYTHEMATOSUS	0.15225	0	0.0245647	0.578008	0.987312	0.04225	0.00217284	1
KEGG_LEISHMANIA_INFECTION	0.239694	0	0.222333	0	0.562235	0.0796714	0.0481905	1
KEGG_GRAFT_VERSUS_HOST_DISEASE	0	0	0.00790909	0.019	0	0.165664	0	1
KEGG_AUTOIMMUNE_THYROID_DISEASE	0	0	0.02088	0.0166829	0	0.17339	0	1
KEGG_ALLOGRAFT_REJECTION	0	0	0.0236296	0.02394	0	0.17339	0	1
KEGG_TYPE_I_DIABETES_MELLITUS	0	0	0.0245647	0.0057	0	0.0915417	0	1
KEGG_VIRAL_MYOCARDITIS	0	0	0.0128889	0.11025	0	0.0915417	0	1
KEGG_RIBOSOME	0.658077	0.746	0	0	0.00270229	0	0.247435	1
KEGG_MAPK_SIGNALING_PATHWAY	0.0750588	0	0	0.141805	0	0	0	0.979777
KEGG_CELL_ADHESION_MOLECULES_CAMS	0	0	0.01044	0.472142	0	0.138376	0	1
KEGG_PRION_DISEASES	0.00621429	0	0.029	1	0.0692115	0.503927	0	0.987975
KEGG_PHENYLALANINE_METABOLISM	0.950859	0.107847	0.185154	1	0.26391		0.934936
KEGG_PYRIMIDINE_METABOLISM	0	0	0.0264783	0	0	0	0	0.690604
KEGG_ONE_CARBON_POOL_BY_FOLATE	0.068875	0.0815833	0.0264783	0.0100588	0.1888	0	0	0.593704
KEGG_BLADDER_CANCER	0.329189	0	0.00483333	0.2565	0	0	0	1
KEGG_ANTIGEN_PROCESSING_AND_PRESENTATION	0	0	0.0245647	0.578008	0	0	0	1
KEGG_RNA_POLYMERASE	0	0.0176894	0.0701194	0	0	0.00582759	0	0.659331
KEGG_TGF_BETA_SIGNALING_PATHWAY	0	0	0.00483333	0.219326	0	0.00238028	0	0.734768
KEGG_PRIMARY_IMMUNODEFICIENCY	0.0932143	0	0.0602835	0.86925	0.736982	0.381546	0	0.0948795
KEGG_ETHER_LIPID_METABOLISM	0.0514091	0.00118667	0.0825547	0.0947432	0.255904	0.0374016	0	0.438189
KEGG_TERPENOID_BACKBONE_BIOSYNTHESIS	0.363818	0.142608	0.271357	0.0100588	0	0.00407229	0	1
KEGG_NON_HOMOLOGOUS_END_JOINING	0.706943	0	0.0565854	0.0322642	0.065513		0	0.670833
KEGG_AMINO_SUGAR_AND_NUCLEOTIDE_SUGAR_METABOLISM	0.329189	0	0.00483333	0.053597	0	0.00238028	0	0.747204
KEGG_ARACHIDONIC_ACID_METABOLISM	0.152548	0	0.140583	1	0.079538	0.0366167	1	0.116667
KEGG_RETINOL_METABOLISM	0.0509268	0	0.111167	0.156918	0.270768	0.2535	0	0.166505
KEGG_CYTOSOLIC_DNA_SENSING_PATHWAY	0.0509268	0	0.0264783	0.78546	0.00140476	0	0	0.947917
KEGG_ENDOCYTOSIS	0	0	0	0.636279	0	0	0	0.815909
KEGG_FOCAL_ADHESION	0	0	0	0.281545	0.0326053	0	0.0117333	0.587687
KEGG_GLYCEROLIPID_METABOLISM	0.188329	0	0.1116	0.053597	0	0.0165686	0	0.65
KEGG_GLUTATHIONE_METABOLISM	0.398516	0	0.02088	0.0693913	0	0	0	0.648381
KEGG_GLYCINE_SERINE_AND_THREONINE_METABOLISM	0.174	0.00118667	0.243181	0.672429	0.150939	0.0778129	0	0.60292
KEGG_PANTOTHENATE_AND_COA_BIOSYNTHESIS	0.455776	0.153163	0.258395		0.00270229		0	0.690604
KEGG_GLYCOSAMINOGLYCAN_DEGRADATION	0.0696	0	0.026	0.0480937	0.00516788	0.0119495	0	0.431855
KEGG_HOMOLOGOUS_RECOMBINATION	0.0316364	0.0262086	0.186191	0.0057	0	0	0	0.49053
KEGG_NITROGEN_METABOLISM	0.453455	0.163595			0.00753191	0.157808	0.038994	0.841129
KEGG_GLYCOSAMINOGLYCAN_BIOSYNTHESIS_KERATAN_SULFATE	0	0	0.0457895	0.783555	0.0261342	0.190529	0	0.474806
KEGG_BASAL_CELL_CARCINOMA	0.31767	0	0.243181	0.150643	0	0.583	0	0.057377
KEGG_RENAL_CELL_CARCINOMA	0.247818	0	0	0.019	0	0.017875	0	0.445703
KEGG_DRUG_METABOLISM_OTHER_ENZYMES	0.115065	0	0.0693383	0.0218298	0	0.00238028	0	0.438189
KEGG_NATURAL_KILLER_CELL_MEDIATED_CYTOTOXICITY	0	0	0.0198857	1	0	0.0258829	0	0.683219
KEGG_PURINE_METABOLISM	0.216126	0	0.00483333	0	0	0	0	0.419715
KEGG_PROXIMAL_TUBULE_BICARBONATE_RECLAMATION	0.216126	0	0.0495	0.830729	0	0.00407229	0	0.690604
KEGG_GLYCOSPHINGOLIPID_BIOSYNTHESIS_GANGLIO_SERIES	0.0514091	0	0.0645909	0.0057	0.0951375	0.259273	0	0.0106061
KEGG_CIRCADIAN_RHYTHM_MAMMAL	0.986	0	0.0264783	0.817875	0.0145479		0	0.663287
KEGG_LIMONENE_AND_PINENE_DEGRADATION		0.737141	0.0316364		0		0	0.704667
KEGG_DORSO_VENTRAL_AXIS_FORMATION	0.0509268	0	0.150273	0.114	0.0110625	0.154353	0	0.252434
KEGG_MISMATCH_REPAIR	0.750778	0.0632651	0.337	0	0.0145479	0.00407229	0	0.659331
KEGG_PORPHYRIN_AND_CHLOROPHYLL_METABOLISM	0.0423243	0.00803871	0.0344717	1	0	0.382311	0	0.271552
KEGG_STEROID_HORMONE_BIOSYNTHESIS	0.209548	0	0.162774	0.368308	0.129727	0.0643209	0	0.33843
KEGG_DNA_REPLICATION	0.0666383	0.00912821	0.055563	0	0.00140476	0.0862979	0	0.252434
KEGG_AMINOACYL_TRNA_BIOSYNTHESIS	0.115065	0	0.282107	0.0218298	0.0789172	0.0248073	0	0.289195
KEGG_HISTIDINE_METABOLISM	0.174	0	0.0280645	1	0	0.00407229	0	0.602206
KEGG_ARGININE_AND_PROLINE_METABOLISM	0.363818	0	0.0826187	0.998556	0	0.00238028	0	0.648381
KEGG_FRUCTOSE_AND_MANNOSE_METABOLISM	0.5544	0	0.0128889	1	0	0	0	0.683219
KEGG_GNRH_SIGNALING_PATHWAY	0.315778	0	0.0198857	0.768885	0	0	0	0.552632
KEGG_GLYCEROPHOSPHOLIPID_METABOLISM	0.337125	0	0.02088	0.019	0.0685161	0.0640152	0	0.221136
KEGG_GAP_JUNCTION	0.734907	0	0.231644	0.783555	0	0.571381	0	0.0695205
KEGG_BETA_ALANINE_METABOLISM	0.227814	0.668511	0.00483333	0.0456	0	0.00407229	0	0.438189
KEGG_TOLL_LIKE_RECEPTOR_SIGNALING_PATHWAY	0.174	0	0.00790909	0.342	0	0.00582759	0	0.338333
KEGG_O_GLYCAN_BIOSYNTHESIS	0.19575	0	0.113219	0.953776	0	0.218203	0.00647853	0.281197
KEGG_STEROID_BIOSYNTHESIS	0.981279	0.0176894	0.305512	0.0057	0.00270229	0.0219074	0	0.49053
KEGG_PATHOGENIC_ESCHERICHIA_COLI_INFECTION	0.375098	0	0.232354	0.146277	0	0.223208	0	0.148214
KEGG_AMYOTROPHIC_LATERAL_SCLEROSIS_ALS	0.455776	0	0.121918	0.0890137	0	0.0880704	0	0.260965
KEGG_NICOTINATE_AND_NICOTINAMIDE_METABOLISM	0.559369	0	0.058464	0.78546	0.344574	0	0.0107317	0.14433
KEGG_ABC_TRANSPORTERS	0.151944	0	0.0327327	0.952256	0.139852	0.18525	0	0.117308
KEGG_RNA_DEGRADATION	0.00621429	0	0.0174	0.0166829	0	0	0	0.214252
KEGG_REGULATION_OF_AUTOPHAGY	0.192209	0	0.0535385	0.78546	0	0.18525	0	0.21875
KEGG_VEGF_SIGNALING_PATHWAY	0.751171	0	0.0825547	0.157081	0	0.0258829	0	0.36291
KEGG_OTHER_GLYCAN_DEGRADATION	0.453455	0	0.0327327	0.02394	0.165128	0.125313	0	0
KEGG_ALANINE_ASPARTATE_AND_GLUTAMATE_METABOLISM	0.775663	0.0102038	0.0545593	1	0	0.043264	0	0.49053
KEGG_CITRATE_CYCLE_TCA_CYCLE	0.0503684	0.104272	0.0220253	0.0842958	0	0.00582759	0	0.221136
KEGG_VASCULAR_SMOOTH_MUSCLE_CONTRACTION	0.125815	0	0.0495	0.78546	0	0.00407229	0	0.322059
KEGG_RIG_I_LIKE_RECEPTOR_SIGNALING_PATHWAY	0.0643043	0	0.0198857	0.783555	0	0.116911	0	0.185
KEGG_ARRHYTHMOGENIC_RIGHT_VENTRICULAR_CARDIOMYOPATHY_ARVC	0.1972	0	0.0190312	0.673867	0	0.298358	0	0
KEGG_GLYCOSYLPHOSPHATIDYLINOSITOL_GPI_ANCHOR_BIOSYNTHESIS	0.589987	0	0.00790909	0	0.00140476	0.017875	0.00109317	0.227027
KEGG_NEUROACTIVE_LIGAND_RECEPTOR_INTERACTION	0.1972	0	0.299158	0.0138649	0	0.0771522	0	0.155941
KEGG_GLYCOSAMINOGLYCAN_BIOSYNTHESIS_CHONDROITIN_SULFATE	0.0946316	0	0.147843	0.602508	0	0.0442619	0	0.20967
KEGG_BUTANOATE_METABOLISM	0.114	0	0	0.0434746	0	0	0	0.155941
KEGG_DRUG_METABOLISM_CYTOCHROME_P450	0.5365	0.0671497	0.187215	0.673791	0	0.0589535	0	0.269348
KEGG_THYROID_CANCER	0	0	0.0174	0.09576	0.0347059	0.00238028	0	0.0917683
KEGG_CHRONIC_MYELOID_LEUKEMIA	0.253248	0	0	0.0166829	0	0.034084	0	0.107059
KEGG_GLYCOSPHINGOLIPID_BIOSYNTHESIS_LACTO_AND_NEOLACTO_SERIES	0.116906	0.00698039	0.0602835	0.0461429	0.00753191	0.0643209	0	0.0574219
KEGG_METABOLISM_OF_XENOBIOTICS_BY_CYTOCHROME_P450	0.592974	0.0176894	0.123446	0.665864	0.021527	0.0650963	0	0.164706
KEGG_CYSTEINE_AND_METHIONINE_METABOLISM	0.341841	0.00118667	0.0615692	0.501207	0.0180612	0.0205327	0	0.148485
KEGG_VALINE_LEUCINE_AND_ISOLEUCINE_BIOSYNTHESIS	0.459766	0	0.30978	0.0461429	0.00402273	0.0271607	0	0.14433
KEGG_LONG_TERM_DEPRESSION	0.186429	0	0.0565854	0.659198	0	0	0	0.180048
KEGG_VIBRIO_CHOLERAE_INFECTION	0.302038	0	0.00483333	0.087875	0	0	0	0.116011
KEGG_N_GLYCAN_BIOSYNTHESIS	0	0	0	0.02394	0.00140476	0.0105625	0	0.0731013
KEGG_GLYCOSAMINOGLYCAN_BIOSYNTHESIS_HEPARAN_SULFATE	0.116906	0	0.136631	0.587468	0	0.0317778	0	0.113352
KEGG_PROTEASOME	0.0755094	0	0.0435	0	0.00516788	0.00751111	0	0.0731013
KEGG_PROPANOATE_METABOLISM	0.707963	0.0157722	0.0383119	0.126667	0	0.0658603	0	0.0731013
KEGG_NOTCH_SIGNALING_PATHWAY	0.0755094	0	0.0190312	0.0057	0	0.0105625	0	0.0669118
KEGG_ENDOMETRIAL_CANCER	0.182386	0	0.01044	0.11326	0	0.0666131	0	0.025
KEGG_STARCH_AND_SUCROSE_METABOLISM	0.17174	0	0.029	0.952256	0	0.00908602	0	0.140761
KEGG_SMALL_CELL_LUNG_CANCER	0	0	0	0	0	0	0	0.0690141
KEGG_MTOR_SIGNALING_PATHWAY	0.302038	0	0.0606977	0.204824	0	0	0	0.107849
KEGG_TASTE_TRANSDUCTION	0.966667	0			0.00516788		0.0190843	0.14433
KEGG_SNARE_INTERACTIONS_IN_VESICULAR_TRANSPORT	0.182386	0	0.0894857	0.952256	0	0.00407229	0	0.14433
KEGG_PATHWAYS_IN_CANCER	0.0174	0	0	0.0268235	0	0	0	0.0695205
KEGG_GLYCOLYSIS_GLUCONEOGENESIS	0.986	0	0	0.2556	0	0	0	0.14433
KEGG_LYSINE_DEGRADATION	0.459766	0	0.0826187	0.0693913	0.00270229	0.0329407	0	0.0675
KEGG_BASAL_TRANSCRIPTION_FACTORS	0.0696	0	0.0128889	0.447709	0	0	0	0.0979167
KEGG_LYSOSOME	0.0348	0	0.01044	0.0322642	0	0.00751111	0	0.0574219
KEGG_TYPE_II_DIABETES_MELLITUS	0.658077	0	0.0637557	1	0	0.0640152	0	0.0917683
KEGG_VALINE_LEUCINE_AND_ISOLEUCINE_DEGRADATION	0.802275	0.0252716	0.02088	0.228	0	0.00238028	0	0.108621
KEGG_RIBOFLAVIN_METABOLISM	0.0423243	0.0431515	0.029	0.0138649	0.00140476	0.00407229	0	0.053125
KEGG_BASE_EXCISION_REPAIR	0.56376	0	0.0198857	0	0	0.00407229	0	0.0731013
KEGG_P53_SIGNALING_PATHWAY	0.0643043	0	0.0198857	0.0434746	0.00140476	0	0	0.0533898
KEGG_OLFACTORY_TRANSDUCTION	0.559369	0	0.111167	0.401131	0.0326053	0.0611	0	0.00673077
KEGG_GLYOXYLATE_AND_DICARBOXYLATE_METABOLISM	0	0.181069	0.01044	0.0057	0	0.00407229	0	0.053125
KEGG_HEDGEHOG_SIGNALING_PATHWAY	0.522	0	0.211826	0.505692	0	0.0317778	0	0.074375
KEGG_ERBB_SIGNALING_PATHWAY	0.355373	0	0.00790909	0.0781714	0	0	0	0.0652985
KEGG_SELENOAMINO_ACID_METABOLISM	0.556562	0.00118667	0.058464	0.32148	0.00140476	0.0317778	0	0.0533898
KEGG_FATTY_ACID_METABOLISM	0.700405	0.00585526	0.1392	0.0526154	0	0.00238028	0	0.0731013
KEGG_PPAR_SIGNALING_PATHWAY	0.135045	0	0.00483333	0.2033	0	0.0412195	0	0.0106061
KEGG_CHEMOKINE_SIGNALING_PATHWAY	0.0348	0	0.00483333	0.783555	0.00270229	0	0	0.0675
KEGG_AXON_GUIDANCE	0.0514091	0	0.00790909	0.712708	0	0	0	0.0652985
KEGG_WNT_SIGNALING_PATHWAY	0.400476	0	0.00790909	0.578008	0	0	0	0.0731013
KEGG_EPITHELIAL_CELL_SIGNALING_IN_HELICOBACTER_PYLORI_INFECTION	0.155189	0	0.0220253	0.0461429	0	0.00582759	0	0.0385
KEGG_TYROSINE_METABOLISM	0.355373	0.00235762	0.106606	0	0.00641304	0.0119495	0	0.0342391
KEGG_PYRUVATE_METABOLISM	0.598831	0.00803871	0.0301837	0.0057	0	0.00238028	0	0.0554167
KEGG_LEUKOCYTE_TRANSENDOTHELIAL_MIGRATION	0	0	0.0190312	0.830729	0.03068	0.00238028	0	0.0284884
KEGG_T_CELL_RECEPTOR_SIGNALING_PATHWAY	0.352579	0	0.0423243	0.409459	0	0.00238028	0	0.053125
KEGG_VASOPRESSIN_REGULATED_WATER_REABSORPTION	0.274385	0	0.0220253	0.587468	0	0	0	0.0574219
KEGG_DILATED_CARDIOMYOPATHY	0.499629	0	0.026	0.486235	0	0.00751111	0	0.0528302
KEGG_ADIPOCYTOKINE_SIGNALING_PATHWAY	0.151629	0	0.01044	0.0138649	0.00753191	0.00407229	0	0.021875
KEGG_SPHINGOLIPID_METABOLISM	0.528127	0	0.00790909	0.0166829	0.00866434	0.0284159	0	0.00673077
KEGG_FC_EPSILON_RI_SIGNALING_PATHWAY	0.475683	0	0.146526	0.888764	0.00516788	0	0	0.0646154
KEGG_ALDOSTERONE_REGULATED_SODIUM_REABSORPTION	0.266913	0	0.0606977	0.797245	0	0.0479055	0	0.0106061
KEGG_TRYPTOPHAN_METABOLISM	0.131818	0	0.0128889	0.578008	0	0	0	0.0471154
KEGG_HYPERTROPHIC_CARDIOMYOPATHY_HCM	0.672726	0	0.0370556	0.486235	0.00140476	0.0191321	0	0.0385
KEGG_GLIOMA	0.44107	0	0.00483333	0.706632	0	0.0488516	0	0.00673077
KEGG_GALACTOSE_METABOLISM	0.0224516	0	0.0334615	0.590357	0	0	0	0.0411765
KEGG_TIGHT_JUNCTION	0.559369	0	0.0370556	0.659198	0	0	0	0.0533898
KEGG_ACUTE_MYELOID_LEUKEMIA	0.19575	0	0.0158182	0.38717	0	0.0374016	0	0
KEGG_APOPTOSIS	0.400476	0	0	0.462616	0	0.00908602	0	0.0342391
KEGG_BIOSYNTHESIS_OF_UNSATURATED_FATTY_ACIDS	0.460217	0	0.05655	0.281545	0	0.0150594	0	0.025
KEGG_REGULATION_OF_ACTIN_CYTOSKELETON	0.209548	0	0	0.602508	0	0	0	0.0364583
KEGG_PENTOSE_PHOSPHATE_PATHWAY	0.355373	0.00118667	0.0245647	0.38717	0	0	0	0.0342391
KEGG_B_CELL_RECEPTOR_SIGNALING_PATHWAY	0.437719	0	0	0.590357	0	0.00238028	0	0.0364583
KEGG_JAK_STAT_SIGNALING_PATHWAY	0.115065	0	0.0198857	0.462616	0	0.0105625	0	0.0179487
KEGG_PROSTATE_CANCER	0.257588	0	0	0	0	0.00238028	0	0.0179487
KEGG_INOSITOL_PHOSPHATE_METABOLISM	0.593647	0	0.0264783	0.783555	0	0.0311316	0	0
KEGG_PEROXISOME	0.0854182	0	0.0301837	0.019	0	0	0	0.0145833
KEGG_MELANOMA	0.227814	0	0.00483333	0.243766	0	0	0	0.0179487
KEGG_LONG_TERM_POTENTIATION	0.386195	0	0.0236296	0.768885	0	0.00908602	0	0.0145833
KEGG_GLYCOSPHINGOLIPID_BIOSYNTHESIS_GLOBO_SERIES		0			0.00516788		0	0.0145833
KEGG_NUCLEOTIDE_EXCISION_REPAIR	0.012	0	0.01044	0.04275	0	0	0	0.0106061
KEGG_COLORECTAL_CANCER	0.182386	0	0.0174	0.260907	0	0.00238028	0	0.0106061
KEGG_PHOSPHATIDYLINOSITOL_SIGNALING_SYSTEM	0.7656	0	0.0334615	0.402167	0	0.0191321	0	0
KEGG_SULFUR_METABOLISM					0.00866434
KEGG_NOD_LIKE_RECEPTOR_SIGNALING_PATHWAY	0.437719	0	0.00483333	0.2033	0	0	0	0.0106061
KEGG_SPLICEOSOME	0.0805556	0	0.0344717	0	0	0	0	0.00673077
KEGG_NON_SMALL_CELL_LUNG_CANCER	0	0	0.00483333	0.114722	0	0	0	0.00673077
KEGG_FC_GAMMA_R_MEDIATED_PHAGOCYTOSIS	0.443031	0	0.00483333	0.587468	0	0	0	0.0106061
KEGG_CELL_CYCLE	0.355373	0	0.00790909	0	0	0	0	0.00673077
KEGG_PANCREATIC_CANCER	0.363818	0	0.0174	0.0373091	0	0	0	0.00673077
KEGG_CALCIUM_SIGNALING_PATHWAY	0.87	0	0.0565854	0.0100588	0	0.00238028	0	0.00673077
KEGG_NEUROTROPHIN_SIGNALING_PATHWAY	0.459766	0	0.00483333	0.172966	0	0	0	0.00673077
KEGG_ALZHEIMERS_DISEASE	0	0	0.0334615	0	0	0.00407229	0	0
KEGG_ADHERENS_JUNCTION	0.751171	0	0.284541	0.774386	0	0	0	0.00673077
KEGG_CARDIAC_MUSCLE_CONTRACTION	0.148412	0	0.00483333	0	0	0.00238028	0	0
KEGG_MELANOGENESIS	0.5365	0	0.02088	0.0100588	0	0.00238028	0	0
KEGG_ALPHA_LINOLENIC_ACID_METABOLISM
KEGG_RENIN_ANGIOTENSIN_SYSTEM
KEGG_PENTOSE_AND_GLUCURONATE_INTERCONVERSIONS		0.0314756
KEGG_PRIMARY_BILE_ACID_BIOSYNTHESIS		0.529931	0.0825547
KEGG_MATURITY_ONSET_DIABETES_OF_THE_YOUNG
KEGG_HUNTINGTONS_DISEASE	0	0	0.0190312	0	0	0	0	0
KEGG_UBIQUITIN_MEDIATED_PROTEOLYSIS	0.0316364	0	0	0.0373091	0	0	0	0
KEGG_OXIDATIVE_PHOSPHORYLATION	0.148783	0	0	0	0	0	0	0
KEGG_PARKINSONS_DISEASE	0.164842	0	0	0	0	0	0	0
KEGG_PROGESTERONE_MEDIATED_OOCYTE_MATURATION	0.253248	0	0.0446549	0	0	0	0	0
KEGG_PROTEIN_EXPORT	0.208418	0	0.0174	0.126667	0	0	0	0
KEGG_OOCYTE_MEIOSIS	0.15776	0	0.0220253	0.348706	0	0	0	0
KEGG_INSULIN_SIGNALING_PATHWAY	0.89368	0	0.00483333	0.368308	0	0	0	0

### Sheet: Supp Table 3
Supplemental Table 3: Summary Spearman coefficients for all samples
gene	sample13_LMM_B1_from_stroma	sample13_LMM_B1_from_tumor	sample15_LMM_B6_from_stroma	sample15_LMM_B6_from_tumor	sample16_LMM_A4_from_stroma	sample16_LMM_A4_from_tumor	sample2_LMM_B2_from_stroma	sample2_LMM_B2_from_tumor	sample8_LMM_B3_from_stroma	sample8_LMM_B3_from_tumor
CCND1
IGFBP5									-0.457018
MYEOV
PCOLCE									-0.417317
POSTN				-0.390635
CTSL	-0.366116
S100A1			-0.365446
AKAP6									-0.362826
AL627171.2	-0.360934
S100A13
CYTH3
TUBA1B	-0.346838
H2AFZ	-0.420502							-0.2644
PI15									-0.339624
BGN									-0.337888
FDFT1	-0.336798
B2M			-0.333855
DCN									-0.333847
UXT	-0.333403
SERPINE2			-0.257487	-0.368601					-0.366448
LY6E	-0.329498
FN1				-0.319636					-0.275073
LAPTM4B				-0.3267
SDC2									-0.326265
OPN3									-0.326078
TNFRSF21									-0.325967
VGF	-0.508459		-0.240603						-0.225889
NRGN									-0.323521
SLC26A2									-0.322419
TNFRSF19									-0.321926
MLPH		-0.217719
ATP1B2									-0.314908
APP									-0.309734
BMP7									-0.308311
MATN2									-0.307617
SPRY4									-0.306781
SNAP25									-0.306626
CEBPD									-0.305819
IL33									-0.302858
KCTD12									-0.302477
F2R									-0.29836
IGFBP3									-0.297773
TBXAS1									-0.292958
ID3								-0.292707
MGP			-0.248394						-0.333555
ENG								-0.289836
LRPAP1									-0.289463
OSMR									-0.289319
MALAT1			-0.28811		-0.20393	-0.375812
COL16A1		-0.21509
SLC13A3									-0.288109
GPR143									-0.287581
FBH1								-0.285955
AHR									-0.283439
GSDMD		-0.283204
ATXN10								-0.283088
IGFBP7								-0.281447
SPTBN1									-0.281065
FADS2									-0.278189
CNN3								-0.278147
SLC17A7									-0.277113
VPS28		-0.276299
ANGPTL7									-0.274338
COL4A2									-0.272911
VWF								-0.272579
KHDRBS3									-0.271378
POLDIP3								-0.269212
CTSB			-0.267871
FOS									-0.267424
FXYD1									-0.267408
SERPINF1									-0.267258
GJB2									-0.266712
FLOT1									-0.26626
FGFBP2									-0.265641
CXCR4									-0.264905
MEG3									-0.264871
EMILIN1									-0.264832
TSC22D1									-0.263595
IGFBP2		-0.265653							-0.259077
ADAMTS4								-0.261226
TINAGL1								-0.259653
CD14								-0.258689
IFITM2									-0.256115
SERPINH1								-0.254491
VSNL1									-0.254439
GPR89A								-0.254409
PHYHIP									-0.254133
KAT2A		-0.253567
RNASE1			-0.237691						-0.26915
SYT1									-0.253245
ITGA1								-0.250868
SMIM29								-0.249476
VOPP1									-0.249278
MCOLN3								-0.248066
COL18A1		-0.276575							-0.219446
OLFM1									-0.247421
CTSC								-0.247329
SOCS3									-0.246273
CPE									-0.245661
NAPRT									-0.244948
S100A6									-0.244692
PHACTR1									-0.244486
SYP									-0.244185
PRRC2B									-0.242313
FLOT2									-0.242209
GALE								-0.241711
THY1									-0.241285
EML2								-0.241102
NR2F2								-0.24058
SPRY1									-0.239801
TSPAN4		-0.23954
HILPDA									-0.239512
LHFPL6									-0.239434
EVL		-0.21613							-0.262008
NDN									-0.238993
ITGA10									-0.238038
LSM2								-0.23757
MTRNR2L12			-0.23572
NCDN									-0.235389
CHN1									-0.235386
CYFIP2									-0.23534
LGI4									-0.234828
IFNGR2									-0.234744
CEMIP		-0.234569
ZMIZ2									-0.234388
CRIP2									-0.23437
BX664727.3									-0.234256
AEBP1									-0.233116
ADGRB1									-0.232746
HLA-B			-0.284294						-0.212694
SNRNP70		-0.232436
HLA-A			-0.232332
TMEM59L									-0.231585
EEF1A2									-0.231378
LPAR6									-0.230626
NRXN2									-0.230592
TMEM132D-AS1									-0.229151
H1FX									-0.228291
CSPG4									-0.228212
ENC1									-0.227631
CNTNAP3B									-0.227615
SNX10									-0.227583
KIT									-0.227292
BCR									-0.226972
MIR100HG									-0.226723
MDK									-0.226463
IGFBP4									-0.225642
COL4A1									-0.224658
TAPBP									-0.224537
ODC1									-0.224352
HLA-C									-0.223711
CTSK			-0.222698
MERTK									-0.222242
KIZ									-0.221647
CCK									-0.221434
SKIV2L		-0.221238
NGFR
ATP6V0E2									-0.220998
HEY1									-0.220994
ISG15									-0.234636
ARNT2									-0.220585
DNM1									-0.220369
CLCN7		-0.219745
FUS		-0.219597
LINC00511									-0.219431
SYN1									-0.218989
CHID1									-0.218857
SNCB									-0.21853
C8orf33									-0.218104
RHOJ									-0.21785
FGL2									-0.217828
CPLX2									-0.21778
PTP4A3									-0.217444
CFH		-0.217297
NPDC1									-0.217291
EYA1									-0.216959
TMED4									-0.216002
PRKAR1A									-0.215742
SEMA5A									-0.215623
B4GAT1									-0.214833
NID1									-0.214743
BHLHE40									-0.214408
PLAT									-0.214025
BOP1									-0.213993
RTN1									-0.213926
CAPN5									-0.213596
BEX1									-0.21334
JUNB									-0.21308
SHROOM2									-0.213064
RCBTB2									-0.212983
CAMK2B									-0.212555
UGCG									-0.211649
TM7SF2									-0.211639
OGT									-0.21148
RHBDD2									-0.210486
YWHAH									-0.210215
ZMIZ1									-0.209105
SCRIB									-0.209025
SNX1									-0.208919
JAM3									-0.208569
CAMK1D									-0.208525
TLE5									-0.208503
CYHR1									-0.20849
CPQ			-0.208062
LEF1									-0.20733
RHPN1									-0.20711
ELOVL2									-0.206896
RUNX1									-0.206814
LINC02552									-0.20632
GDI1									-0.206211
SH3KBP1									-0.206188
NREP									-0.206073
ETV5									-0.205862
ASB9									-0.205598
ITPRID2									-0.20489
UQCRB			-0.203523
SNTB1									-0.203088
CLPTM1L									-0.202909
MYDGF		-0.202711
ADCK5		-0.202284
LY96			-0.202053
GABARAP									-0.201955
INPP5F									-0.201922
TXNIP									-0.201699
PRKCA									-0.201561
TPD52									-0.201418
GHR									-0.201272
GRIA2									-0.200783
STMN3									-0.200665
PTPN13									-0.200226
PRKAR1B									-0.200148
BASP1									-0.200111
TIMP1		-0.257579	-0.30398						-0.20947
NDUFA4	-0.409247		-0.222401
SERPINA3	-0.417357		-0.26893						-0.562395
CDH19									-0.360124
HADH	-0.327721
LRP2									-0.328385
TYRP1									0.357384
SPP1			-0.407321						-0.270405
TSPAN7									-0.267901
BAALC									-0.368175
HSPA8								-0.300573
SLC1A3									-0.237526
NPTXR									-0.254523
GABARAPL2								-0.243077
NDRG2									-0.240153
ABHD2									-0.238982
TSPAN3									-0.21284
ERBB3									-0.250804
CHL1									-0.248376
A2M			-0.292203						-0.426121
GAS7									-0.231904
DCT						-0.247433
GNG7									-0.238144
IGKC		-0.21071
SLC22A17									-0.245324
PSAT1									-0.236703
PHLPP1									-0.216024
UCHL1									-0.238332
CD74		0.281467	-0.200993
GAL3ST4									-0.204083
IFI6			-0.204055
CKB									-0.29187
TTYH1									-0.266686
APOD									-0.37746
PCSK1N									-0.206466
MAOB									-0.247933
GJB1									-0.233746
GPRC5B									-0.204367
FAIM2									-0.233485
DKK3		0.20368							-0.221422
BIRC7	0.587869	-0.388542
APOC1			0.232902					-0.252942
NDRG1	0.549269								-0.441416
CTHRC1									-0.261962
PMEL	-0.438905		0.32925
PLEKHB1									-0.241018
VEGFA	0.521049								-0.2523
TUBA1A									-0.225433
AQP1		0.200583
MMP2			0.204495
CADM3		0.204804
FCER1G		0.208842
PDK2
LANCL1
AFG3L2
ANKIB1
FASN			0.219069
PROX1
SLC5A11
JAKMIP2
GPR37L1
BACE1
ACOT7
S1PR5
HSPE1
BTG3
NDUFB5
BTBD3
BVES
IGHG4
ACYP2
ACSS2			0.224896
PSRC1
DHCR24
PHLDA3
ZNF488
MLC1
SILC1
RALGDS
CSF1
AC018647.1
PPP2R2C
PDE1C
NDUFAB1
PACC1
PLA2G4C
ATP8A1
PTPRD
TMEM184B
NINJ2
AC096564.1
STAM
FBXO7
ST6GAL1
DOCK10
CLU	0.479816	0.27571							-0.308441
AGAP1
FAM107A		0.245688
RASD1
CHST6
CIITA
KIF5C
SLC38A5
PAQR6
ANKRD65
ASPA
SEZ6L2
MYLK
JOSD2
ALCAM
IFIT1
KIF13B
CCL2
MT3		0.427929					0.296722	0.300148	-0.217367
TUBB3
LRRC8D
MAP7
CLCN4
G6PC3
TMTC2
MPC1
ITGB8
POU3F2
GPR62
ELMO1
COMMD3
TMOD2
TMEM98
ANKRD40
DPYSL3
PSEN1
SIK3
SMOC1
SLC23A2
LIPA
ANKS1B
ERBIN
USP5
DPYSL2
FAT1
APOE			0.266687
CALM1
SLC6A9
MINDY1
RNF13
GNAI1
CDC42EP1
FSCN1
PRR18
SPOCK1
NDRG4
NSG1
OMG
DIXDC1
PHIP
HBA1								0.255318
ZNF706
GOLGA7
SOX2
SEPTIN8
PRDX1
COX5B
TMOD1
ACOT13
TMEM87A
B3GAT3
EMC10
TNFRSF12A
SLC6A8
CELSR2
TNC
KCNK1
KCND3
LONP2
HMOX1
PACS2
CORO2B
RTKN
SRCIN1
HP
CLMN
SERINC1
PLPP1
MTMR10
FAM171A1
FAM107B
GPM6A
SOX8
GAL3ST1
C4orf3
REEP2
COLGALT2
SOD2
RAP1GDS1
MPP2
DNM3
ITGB4
NIPAL3
TMEM126B
SLC22A23
KAZN
RHOB
TMEM63A
ITPKB
AMD1
SGCB
SLC7A5
TRIM47
POLR2E
ARHGAP23
MLANA
SALL1
C1QL1		0.210829
BEST1
CTNND2
CITED1
LDLRAD4
PHGDH
GCSH
ARPP19
KIF1B
PLLP
RDX
ABHD16A
TPRN
RETREG1
RAB35
ZDHHC9
OLIG2
UBL3
ITIH2
PHYHIPL
ARHGAP21
LAMC3
RASSF2
PLAAT3
SORL1
FA2H
FAM168A
FTH1						0.287544
SLC7A14
BHLHE41
HSPA5
FAM222A
PRNP
CLDN11
ADORA1
GRM3
APLNR		0.313758
MARCKSL1
EFNA1
CXADR
TMBIM1
GAP43
RTN3
PAQR4
DOCK4
BMERB1
GALNT15
CXXC5
CHURC1
IGHG2
CHI3L2		0.224309
C4orf48
ITPK1
RAB40B
UNC5B
MGST1
GATM
DTNA		0.257847
SORBS1
TTYH2
EIF4H
SPARCL1
HIPK2
FAM181B
RTN4
SELENOW
LGI3
SOD1
PTP4A2
HHATL
MID1IP1
ACTN2
APC2
SPOCK3
SERPINI1
TYRO3
DNER		0.267285
YWHAQ
CERS1
PPP2CB
CFL2
HSPA2
RAPGEF5
EDIL3
SEMA7A
HLA-DRA		0.315875
PEX5L
FMNL2
TUBB2A
IGLC3
SREBF1
SVIP
SCN1B
GLTP
LPAR1
CADM2
DBI
DEGS1
GFAP		0.570007					0.364393	0.457524	-0.351071
MAP1A
AK5
IGHG1
BCAS1		0.242537
MFAP3L
SEMA6A
GNAO1
POU3F3
GLDN
RNF130
RCAN1
MVB12B
ITM2C
TREM2
TMTC4
AQP4		0.306664
SGK1
C1orf122
ANLN
PRUNE2
LAMP2
APBB1
HEPACAM
ADGRG1
PEBP1
ENO2	0.417677
DNAJC6
FBXO32
SLCO3A1
PHLDB1
ELOVL1
HAPLN2
ITIH5
CTNNA1
ATP1B1
IGSF8
GPX3				0.350679
SLC48A1
NTRK2
GJC2
PLXNB1
SPOCD1
PIP4K2A
STMN1
PAQR8
TMEM178A
MOBP		0.256164
NRCAM
DPYSL5
PLEKHH1
PLPP2
TMSB4X		0.360264
RHOU
PCDH9
C3		0.22124
KIF1A
FOLH1
HCN2
CERS2
SLC2A1	0.410804
TP53INP2
PMP2		0.315737
COL1A2	0.368638
SYNM
GPR37
SEPTIN4
NFASC
NACAD
CLIC4
SLC24A2
METRN
TMEM151A
PTPRZ1
SEMA3B
CHADL
B3GAT1
PADI2
AMER2
SEC11C
SLC31A2
SERINC5
LTF
SLC12A2
LHPP
CADM4
CBR1
TSC22D4
IGLC1
IGHA1
FAM102A
NEFL										0.396167
H19				0.396636
PCDH10
SCARA3
CA2
FGF1
ANGPTL4	0.405215
EFHD1
NDUFA4L2	0.408129
VWA1
IGLC2
ELAVL3
AATK
MAL
NCAM1
CAPN3
QKI
APOC2
SCRG1
SLC44A1
CAMK2N1
SCD5
LARP6
CDK18
TUBB2B
KCNJ10
GSN
EPS8L2	0.430575
MTURN
ENPP2
OLIG1
STMN4
SIRT2
CARNS1
SORT1
ERMN
CD9
PNCK	0.446262
AIF1L
FEZ1
CNTN2
MAPK8IP1
QDPR
PCSK6
SLAIN1
SOX10
SCD
KLK6
MYRF
MAP1B
TMEM144
FGFR2
CNTNAP4
UGT8
MIA
CLDND1
TPPP
PPP1R14A
NKX6-2
DDR1
CNDP1
NNMT
DBNDD2
CNP
ABCA2
MOG
CHI3L1		0.450033
KCNMB4
TUBB4A
S100B
APLP1
CRYAB
MAG
MBP		0.54875
GPM6B
TF
PLP1

### Sheet: Supp Table 4
Supplemental Table 4: Summary Spearman coefficients for LMD
gene	sample2_LMM_B2_from_stroma	sample8_LMM_B3_from_stroma	sample13_LMM_B1_from_stroma	sample2_LMM_B2_from_tumor	sample8_LMM_B3_from_tumor	sample13_LMM_B1_from_tumor	Average in LMM		sample15_LMM_B6_from_stroma	sample16_LMM_A4_from_stroma	sample15_LMM_B6_from_tumor	sample16_LMM_A4_from_tumor	Average extra-cranial
SERPINA3		-0.562395	-0.417357				-0.489876		-0.26893				-0.26893
IGFBP5		-0.457018					-0.457018						#DIV/0!
PMEL			-0.438905				-0.438905		0.32925				0.32925
A2M		-0.426121					-0.426121		-0.292203				-0.292203
PCOLCE		-0.417317					-0.417317						#DIV/0!
NDUFA4			-0.409247				-0.409247		-0.222401				-0.222401
APOD		-0.37746					-0.37746						#DIV/0!
BAALC		-0.368175					-0.368175						#DIV/0!
VGF		-0.225889	-0.508459				-0.367174		-0.240603				-0.240603
SERPINE2		-0.366448					-0.366448		-0.257487		-0.368601		-0.313044
CTSL			-0.366116				-0.366116						#DIV/0!
AKAP6		-0.362826					-0.362826						#DIV/0!
AL627171.2			-0.360934				-0.360934						#DIV/0!
CDH19		-0.360124					-0.360124						#DIV/0!
TUBA1B			-0.346838				-0.346838						#DIV/0!
H2AFZ			-0.420502	-0.2644			-0.342451						#DIV/0!
PI15		-0.339624					-0.339624						#DIV/0!
BGN		-0.337888					-0.337888						#DIV/0!
FDFT1			-0.336798				-0.336798						#DIV/0!
DCN		-0.333847					-0.333847						#DIV/0!
MGP		-0.333555					-0.333555		-0.248394				-0.248394
UXT			-0.333403				-0.333403						#DIV/0!
LY6E			-0.329498				-0.329498						#DIV/0!
LRP2		-0.328385					-0.328385						#DIV/0!
HADH			-0.327721				-0.327721						#DIV/0!
SDC2		-0.326265					-0.326265						#DIV/0!
OPN3		-0.326078					-0.326078						#DIV/0!
TNFRSF21		-0.325967					-0.325967						#DIV/0!
NRGN		-0.323521					-0.323521						#DIV/0!
SLC26A2		-0.322419					-0.322419						#DIV/0!
TNFRSF19		-0.321926					-0.321926						#DIV/0!
ATP1B2		-0.314908					-0.314908						#DIV/0!
APP		-0.309734					-0.309734						#DIV/0!
BMP7		-0.308311					-0.308311						#DIV/0!
MATN2		-0.307617					-0.307617						#DIV/0!
SPRY4		-0.306781					-0.306781						#DIV/0!
SNAP25		-0.306626					-0.306626						#DIV/0!
CEBPD		-0.305819					-0.305819						#DIV/0!
IL33		-0.302858					-0.302858						#DIV/0!
KCTD12		-0.302477					-0.302477						#DIV/0!
HSPA8				-0.300573			-0.300573						#DIV/0!
F2R		-0.29836					-0.29836						#DIV/0!
IGFBP3		-0.297773					-0.297773						#DIV/0!
TBXAS1		-0.292958					-0.292958						#DIV/0!
ID3				-0.292707			-0.292707						#DIV/0!
CKB		-0.29187					-0.29187						#DIV/0!
ENG				-0.289836			-0.289836						#DIV/0!
LRPAP1		-0.289463					-0.289463						#DIV/0!
OSMR		-0.289319					-0.289319						#DIV/0!
SLC13A3		-0.288109					-0.288109						#DIV/0!
GPR143		-0.287581					-0.287581						#DIV/0!
FBH1				-0.285955			-0.285955						#DIV/0!
AHR		-0.283439					-0.283439						#DIV/0!
GSDMD						-0.283204	-0.283204						#DIV/0!
ATXN10				-0.283088			-0.283088						#DIV/0!
IGFBP7				-0.281447			-0.281447						#DIV/0!
SPTBN1		-0.281065					-0.281065						#DIV/0!
FADS2		-0.278189					-0.278189						#DIV/0!
CNN3				-0.278147			-0.278147						#DIV/0!
SLC17A7		-0.277113					-0.277113						#DIV/0!
VPS28						-0.276299	-0.276299						#DIV/0!
FN1		-0.275073					-0.275073				-0.319636		-0.319636
ANGPTL7		-0.274338					-0.274338						#DIV/0!
COL4A2		-0.272911					-0.272911						#DIV/0!
VWF				-0.272579			-0.272579						#DIV/0!
KHDRBS3		-0.271378					-0.271378						#DIV/0!
SPP1		-0.270405					-0.270405		-0.407321				-0.407321
POLDIP3				-0.269212			-0.269212						#DIV/0!
RNASE1		-0.26915					-0.26915		-0.237691				-0.237691
TSPAN7		-0.267901					-0.267901						#DIV/0!
FOS		-0.267424					-0.267424						#DIV/0!
FXYD1		-0.267408					-0.267408						#DIV/0!
SERPINF1		-0.267258					-0.267258						#DIV/0!
GJB2		-0.266712					-0.266712						#DIV/0!
TTYH1		-0.266686					-0.266686						#DIV/0!
FLOT1		-0.26626					-0.26626						#DIV/0!
FGFBP2		-0.265641					-0.265641						#DIV/0!
CXCR4		-0.264905					-0.264905						#DIV/0!
MEG3		-0.264871					-0.264871						#DIV/0!
EMILIN1		-0.264832					-0.264832						#DIV/0!
TSC22D1		-0.263595					-0.263595						#DIV/0!
IGFBP2		-0.259077				-0.265653	-0.262365						#DIV/0!
CTHRC1		-0.261962					-0.261962						#DIV/0!
ADAMTS4				-0.261226			-0.261226						#DIV/0!
TINAGL1				-0.259653			-0.259653						#DIV/0!
CD14				-0.258689			-0.258689						#DIV/0!
IFITM2		-0.256115					-0.256115						#DIV/0!
NPTXR		-0.254523					-0.254523						#DIV/0!
SERPINH1				-0.254491			-0.254491						#DIV/0!
VSNL1		-0.254439					-0.254439						#DIV/0!
GPR89A				-0.254409			-0.254409						#DIV/0!
PHYHIP		-0.254133					-0.254133						#DIV/0!
KAT2A						-0.253567	-0.253567						#DIV/0!
SYT1		-0.253245					-0.253245						#DIV/0!
APOC1				-0.252942			-0.252942		0.232902				0.232902
ITGA1				-0.250868			-0.250868						#DIV/0!
ERBB3		-0.250804					-0.250804						#DIV/0!
SMIM29				-0.249476			-0.249476						#DIV/0!
VOPP1		-0.249278					-0.249278						#DIV/0!
CHL1		-0.248376					-0.248376						#DIV/0!
MCOLN3				-0.248066			-0.248066						#DIV/0!
COL18A1		-0.219446				-0.276575	-0.24801						#DIV/0!
MAOB		-0.247933					-0.247933						#DIV/0!
OLFM1		-0.247421					-0.247421						#DIV/0!
CTSC				-0.247329			-0.247329						#DIV/0!
SOCS3		-0.246273					-0.246273						#DIV/0!
CPE		-0.245661					-0.245661						#DIV/0!
SLC22A17		-0.245324					-0.245324						#DIV/0!
NAPRT		-0.244948					-0.244948						#DIV/0!
S100A6		-0.244692					-0.244692						#DIV/0!
PHACTR1		-0.244486					-0.244486						#DIV/0!
SYP		-0.244185					-0.244185						#DIV/0!
GABARAPL2				-0.243077			-0.243077						#DIV/0!
PRRC2B		-0.242313					-0.242313						#DIV/0!
FLOT2		-0.242209					-0.242209						#DIV/0!
GALE				-0.241711			-0.241711						#DIV/0!
THY1		-0.241285					-0.241285						#DIV/0!
EML2				-0.241102			-0.241102						#DIV/0!
PLEKHB1		-0.241018					-0.241018						#DIV/0!
NR2F2				-0.24058			-0.24058						#DIV/0!
NDRG2		-0.240153					-0.240153						#DIV/0!
SPRY1		-0.239801					-0.239801						#DIV/0!
TSPAN4						-0.23954	-0.23954						#DIV/0!
HILPDA		-0.239512					-0.239512						#DIV/0!
LHFPL6		-0.239434					-0.239434						#DIV/0!
EVL		-0.262008				-0.21613	-0.239069						#DIV/0!
NDN		-0.238993					-0.238993						#DIV/0!
ABHD2		-0.238982					-0.238982						#DIV/0!
UCHL1		-0.238332					-0.238332						#DIV/0!
GNG7		-0.238144					-0.238144						#DIV/0!
ITGA10		-0.238038					-0.238038						#DIV/0!
LSM2				-0.23757			-0.23757						#DIV/0!
SLC1A3		-0.237526					-0.237526						#DIV/0!
PSAT1		-0.236703					-0.236703						#DIV/0!
NCDN		-0.235389					-0.235389						#DIV/0!
CHN1		-0.235386					-0.235386						#DIV/0!
CYFIP2		-0.23534					-0.23534						#DIV/0!
LGI4		-0.234828					-0.234828						#DIV/0!
IFNGR2		-0.234744					-0.234744						#DIV/0!
ISG15		-0.234636					-0.234636						#DIV/0!
CEMIP						-0.234569	-0.234569						#DIV/0!
ZMIZ2		-0.234388					-0.234388						#DIV/0!
CRIP2		-0.23437					-0.23437						#DIV/0!
BX664727.3		-0.234256					-0.234256						#DIV/0!
GJB1		-0.233746					-0.233746						#DIV/0!
TIMP1		-0.20947				-0.257579	-0.233525		-0.30398				-0.30398
FAIM2		-0.233485					-0.233485						#DIV/0!
AEBP1		-0.233116					-0.233116						#DIV/0!
ADGRB1		-0.232746					-0.232746						#DIV/0!
SNRNP70						-0.232436	-0.232436						#DIV/0!
GAS7		-0.231904					-0.231904						#DIV/0!
TMEM59L		-0.231585					-0.231585						#DIV/0!
EEF1A2		-0.231378					-0.231378						#DIV/0!
LPAR6		-0.230626					-0.230626						#DIV/0!
NRXN2		-0.230592					-0.230592						#DIV/0!
TMEM132D-AS1		-0.229151					-0.229151						#DIV/0!
H1FX		-0.228291					-0.228291						#DIV/0!
CSPG4		-0.228212					-0.228212						#DIV/0!
ENC1		-0.227631					-0.227631						#DIV/0!
CNTNAP3B		-0.227615					-0.227615						#DIV/0!
SNX10		-0.227583					-0.227583						#DIV/0!
KIT		-0.227292					-0.227292						#DIV/0!
BCR		-0.226972					-0.226972						#DIV/0!
MIR100HG		-0.226723					-0.226723						#DIV/0!
MDK		-0.226463					-0.226463						#DIV/0!
IGFBP4		-0.225642					-0.225642						#DIV/0!
TUBA1A		-0.225433					-0.225433						#DIV/0!
COL4A1		-0.224658					-0.224658						#DIV/0!
TAPBP		-0.224537					-0.224537						#DIV/0!
ODC1		-0.224352					-0.224352						#DIV/0!
HLA-C		-0.223711					-0.223711						#DIV/0!
MERTK		-0.222242					-0.222242						#DIV/0!
KIZ		-0.221647					-0.221647						#DIV/0!
CCK		-0.221434					-0.221434						#DIV/0!
SKIV2L						-0.221238	-0.221238						#DIV/0!
ATP6V0E2		-0.220998					-0.220998						#DIV/0!
HEY1		-0.220994					-0.220994						#DIV/0!
ARNT2		-0.220585					-0.220585						#DIV/0!
DNM1		-0.220369					-0.220369						#DIV/0!
CLCN7						-0.219745	-0.219745						#DIV/0!
FUS						-0.219597	-0.219597						#DIV/0!
LINC00511		-0.219431					-0.219431						#DIV/0!
SYN1		-0.218989					-0.218989						#DIV/0!
CHID1		-0.218857					-0.218857						#DIV/0!
SNCB		-0.21853					-0.21853						#DIV/0!
C8orf33		-0.218104					-0.218104						#DIV/0!
RHOJ		-0.21785					-0.21785						#DIV/0!
FGL2		-0.217828					-0.217828						#DIV/0!
CPLX2		-0.21778					-0.21778						#DIV/0!
MLPH						-0.217719	-0.217719						#DIV/0!
PTP4A3		-0.217444					-0.217444						#DIV/0!
CFH						-0.217297	-0.217297						#DIV/0!
NPDC1		-0.217291					-0.217291						#DIV/0!
EYA1		-0.216959					-0.216959						#DIV/0!
PHLPP1		-0.216024					-0.216024						#DIV/0!
TMED4		-0.216002					-0.216002						#DIV/0!
PRKAR1A		-0.215742					-0.215742						#DIV/0!
SEMA5A		-0.215623					-0.215623						#DIV/0!
COL16A1						-0.21509	-0.21509						#DIV/0!
B4GAT1		-0.214833					-0.214833						#DIV/0!
NID1		-0.214743					-0.214743						#DIV/0!
BHLHE40		-0.214408					-0.214408						#DIV/0!
PLAT		-0.214025					-0.214025						#DIV/0!
BOP1		-0.213993					-0.213993						#DIV/0!
RTN1		-0.213926					-0.213926						#DIV/0!
CAPN5		-0.213596					-0.213596						#DIV/0!
BEX1		-0.21334					-0.21334						#DIV/0!
JUNB		-0.21308					-0.21308						#DIV/0!
SHROOM2		-0.213064					-0.213064						#DIV/0!
RCBTB2		-0.212983					-0.212983						#DIV/0!
TSPAN3		-0.21284					-0.21284						#DIV/0!
HLA-B		-0.212694					-0.212694		-0.284294				-0.284294
CAMK2B		-0.212555					-0.212555						#DIV/0!
UGCG		-0.211649					-0.211649						#DIV/0!
TM7SF2		-0.211639					-0.211639						#DIV/0!
OGT		-0.21148					-0.21148						#DIV/0!
IGKC						-0.21071	-0.21071						#DIV/0!
RHBDD2		-0.210486					-0.210486						#DIV/0!
YWHAH		-0.210215					-0.210215						#DIV/0!
ZMIZ1		-0.209105					-0.209105						#DIV/0!
SCRIB		-0.209025					-0.209025						#DIV/0!
SNX1		-0.208919					-0.208919						#DIV/0!
JAM3		-0.208569					-0.208569						#DIV/0!
CAMK1D		-0.208525					-0.208525						#DIV/0!
TLE5		-0.208503					-0.208503						#DIV/0!
CYHR1		-0.20849					-0.20849						#DIV/0!
LEF1		-0.20733					-0.20733						#DIV/0!
RHPN1		-0.20711					-0.20711						#DIV/0!
ELOVL2		-0.206896					-0.206896						#DIV/0!
RUNX1		-0.206814					-0.206814						#DIV/0!
PCSK1N		-0.206466					-0.206466						#DIV/0!
LINC02552		-0.20632					-0.20632						#DIV/0!
GDI1		-0.206211					-0.206211						#DIV/0!
SH3KBP1		-0.206188					-0.206188						#DIV/0!
NREP		-0.206073					-0.206073						#DIV/0!
ETV5		-0.205862					-0.205862						#DIV/0!
ASB9		-0.205598					-0.205598						#DIV/0!
ITPRID2		-0.20489					-0.20489						#DIV/0!
GPRC5B		-0.204367					-0.204367						#DIV/0!
GAL3ST4		-0.204083					-0.204083						#DIV/0!
SNTB1		-0.203088					-0.203088						#DIV/0!
CLPTM1L		-0.202909					-0.202909						#DIV/0!
MYDGF						-0.202711	-0.202711						#DIV/0!
ADCK5						-0.202284	-0.202284						#DIV/0!
GABARAP		-0.201955					-0.201955						#DIV/0!
INPP5F		-0.201922					-0.201922						#DIV/0!
TXNIP		-0.201699					-0.201699						#DIV/0!
PRKCA		-0.201561					-0.201561						#DIV/0!
TPD52		-0.201418					-0.201418						#DIV/0!
GHR		-0.201272					-0.201272						#DIV/0!
GRIA2		-0.200783					-0.200783						#DIV/0!
STMN3		-0.200665					-0.200665						#DIV/0!
PTPN13		-0.200226					-0.200226						#DIV/0!
PRKAR1B		-0.200148					-0.200148						#DIV/0!
BASP1		-0.200111					-0.200111						#DIV/0!
DKK3		-0.221422				0.20368	-0.00887103						#DIV/0!
NDRG1		-0.441416	0.549269				0.0539263						#DIV/0!
BIRC7			0.587869			-0.388542	0.0996635						#DIV/0!
VEGFA		-0.2523	0.521049				0.134375						#DIV/0!
CLU		-0.308441	0.479816			0.27571	0.149028						#DIV/0!
AQP1						0.200583	0.200583						#DIV/0!
MT3	0.296722	-0.217367		0.300148		0.427929	0.201858						#DIV/0!
CADM3						0.204804	0.204804						#DIV/0!
FCER1G						0.208842	0.208842						#DIV/0!
C1QL1						0.210829	0.210829						#DIV/0!
C3						0.22124	0.22124						#DIV/0!
CHI3L2						0.224309	0.224309						#DIV/0!
BCAS1						0.242537	0.242537						#DIV/0!
FAM107A						0.245688	0.245688						#DIV/0!
HBA1				0.255318			0.255318						#DIV/0!
MOBP						0.256164	0.256164						#DIV/0!
DTNA						0.257847	0.257847						#DIV/0!
GFAP	0.364393	-0.351071		0.457524		0.570007	0.260213						#DIV/0!
DNER						0.267285	0.267285						#DIV/0!
CD74						0.281467	0.281467		-0.200993				-0.200993
AQP4						0.306664	0.306664						#DIV/0!
APLNR						0.313758	0.313758						#DIV/0!
PMP2						0.315737	0.315737						#DIV/0!
HLA-DRA						0.315875	0.315875						#DIV/0!
TYRP1		0.357384					0.357384						#DIV/0!
TMSB4X						0.360264	0.360264						#DIV/0!
COL1A2			0.368638				0.368638						#DIV/0!
NEFL					0.396167		0.396167						#DIV/0!
ANGPTL4			0.405215				0.405215						#DIV/0!
NDUFA4L2			0.408129				0.408129						#DIV/0!
SLC2A1			0.410804				0.410804						#DIV/0!
ENO2			0.417677				0.417677						#DIV/0!
EPS8L2			0.430575				0.430575						#DIV/0!
PNCK			0.446262				0.446262						#DIV/0!
CHI3L1						0.450033	0.450033						#DIV/0!
MBP						0.54875	0.54875						#DIV/0!

### Sheet: Supp Table 5
Supplemental Table 5: Target gene signatures for MAPK and mTOR
MAPK target genes	mTOR target genes		CAF markers
ELK1	SREBF1		PDGFRA
ATF1	MYC		PDGFRB
ATF2	RPS6KA1		ACTA2
MYC	RPS6KA2		S100A4
TP53			PDPN
PAX6			CD70
STAT1			CD74
MAX			FAP
