## Supplemental Table 6 for "Spatial transcriptomics analysis identifies a unique tumor-promoting function of the meningeal stroma in melanoma leptomeningeal disease"

### Sheet: Caption
Supplemental Table 6: MANUAL CURATION. Changes made to the automaticv GSEA-based classification of the spots in each of the Visium samples. Topic refers to the STdeconvolve topic on which GSEA was conducted. The GSEA_cell_type column includes the classification assigned using the annotateCellTypesGSEA function from STdeconvolve. For each topic, the genes with highest log-fold change compared to t…

### Sheet: sample2_LMM_B2
Topic	GSEA_cell_type	Change_based_on_genes	Curated_cell_type
t1	unknown	Astrocyte: COL11A2; Macrophage: TRPV2; Fibroblast: SDC2; glia: APOE; Vascular: TMEM70; Melanocyte: DCT	stroma
t2	glial_neuron	Astrocyte: GFAP; Glia: CLU; VEGFA; Oligodendrocyte: MBP; Neuron: H19; UBE3C; Erythrocyte: HBB; HBA1, HBA2; Monocyte: S100A8; PTPN1; Melanocyte: CST2	glial_neuron
t3	unknown	Microglia: PLCG2; Macrophage: C1QC; Erythrocytes: HBA2; HBA1	stroma
t4	glial_neuron	Melanocyte: CST2; Oligodendrocyte: ZFYVE16; FAM126A; Glia: SNX10; MCFD2; Neuron: INPP5F; NK: ATM; Macrophage: SPP1	melanoma
t5	neuron	Neuron: MAP3K12; EXTL1; VGF; Fibroblast: ANGPTL7	melanoma
t6	vascular	Macrophage: MMP9; Endothelial: PLVAP; CCL14; APLNR; LRRC32; PECAM1; ITGA1; ADAMTS4; CD93; ANGPT2; COL4A1; Fibroblast: THY1; Astrocyte: COL5A3	stroma_vascular
t7	unknown	Neuron: ENO2; Fibroblast: MMP2; Macrophage: SLC43A3	melanoma
t8	immune	NK: HLA-B; Tcell: STAT1; IFITM1; Monocyte: B2M; DC: IRF7; Macrophage: RNASE1; Astrocyte: GLUL	melanoma
t9	unknown	Oligodendrocyte: C12orf76; EXOC4; Monocyte: LYST; Endothelial: PRSS23	stroma
t10	unknown	Endothelial: AQP1; A2M; Astrocyte: BAALC	stroma
t11	macrophage	Macrophage: IFI30; C1QC; Neuron: TUBB2A; Monocyte: GRSF1	stroma_immune
t12	unknown	Oligodendrocyte: RTKN; Fibroblast: ANGPTL7; Granulocyte: ACIN1; Plasma: HERPUD1; Macrophage: LITAF	melanoma
t13	fibroblast	Neuron: CEMIP; Fibroblast: CCDC80; LOX; ISLR; LUM; FBLN2; COL1A2; COL1A1; COL5A1; CCN2; LTBP2; COL3A1; COL5A2; THBS2; C7; Glia: FRZB	fibroblast

### Sheet: sample4_LMM_A5
Topic	GSEA_cell_type	Change_based_on_genes	Curated_cell_type
t1	unknown	Oligodendrocyte: PAQR8; Melanocyte: GPR143	melanoma
t2	melanoma	Melanocyte: MLANA; Oligodendrocyte: PTPRJ; Macrophage: SGK1	melanoma
t3	unknown	Neuron: NT5DC3	melanoma
t4	melanoma	Oligodendrocyte: HHATL; Melanocyte: DCT	melanoma
t5	plasma	Fibroblast: PLA2G2A; PRG4; Bcell: IGLC2; IGLC3; Plasma: IGHM; IGKC; JCHAIN; IGHG3; IGHA1; IGHG1; IGHG4	stroma_immune

### Sheet: sample7_LMM_A1
Topic	GSEA_cell_type	Change_based_on_genes	Curated_cell_type
t1	glial_neuron	Glia: PYGL; Oligodendrocyte: VLDLR; Neuron: TNKS	melanoma
t2	glial_neuron	Oligodendrocyte: BCAN; Astrocyte: CADM1; GJB6; Neuron: PI4KA	glial_neuron
t3	unknown	Smooth_muscle: IGFBP7; Erythrocyte: GMPR	melanoma
t4	melanoma	Melanocyte: CHCHD6; MLANA; PMEL; Oligodendrocyte: S100B; Smooth_muscle: IGFBP7	melanoma
t5	unknown	Oligodendrocyte: S100B; Erythrocyte: GMPR; Macrophage: PYCARD	melanoma
t6	plasma_bcell	Plasma: IGHG3; IGHG4; Bcell: IGLC3; IGLC2; Macrophage: PYCARD; Oligodendrocyte: MYO1E; HTRA1	melanoma
t7	unknown	DC: ADGRE5; Oligodendrocyte: PLEKHB1; Melanocyte: MLANA	melanoma
t8	unknown	Fibroblast: CCN3; Astrocyte: ELOVL2	melanoma
t9	glial_neuron	Fibroblast: SERPINA3; Macrophage: SPP1; CD74; Erythrocyte: MKI67; Neuron: NAPB; DNM1; FAIM2; Oligodendrocyte: PLP1; Tcell: LEPROTL1	melanoma
t10	neuron	Neuron: GABRB2; KCNJ6; TAC1; CELF4; NECAB1; NEUROD2; NEGR1; MAP1B; PAK3; NEFL; Oligodendrocyte: ELAVL3; NECAB1	neuron

### Sheet: sample8_LMM_B3
Topic	GSEA_cell_type	Change_based_on_genes	Curated_cell_type
t1	melanoma	Melanocyte: TYRP1; MLANA; MFSD12; Astrocyte: RGS20; Fibroblast: MMP2	melanoma
t2	stroma	Oligodendrocyte: CDH19; Fibroblast: PCOLCE; DCN; NK: FGFBP2	melanoma
t3	neuron	Neuron: NEFL; CAMK2B; GRIN1; PHYHIP; CREG2; BEX1; SYN2; TMEM59L; SLC17A7; CHN1; VSNL1; SNAP25; Oligodendrocyte: ELAVL3; DPP6	neuron
t4	unknown	Bcell: CNPY3; Neuron: PTP4A3	melanoma

### Sheet: sample12_LMM_B4
Topic	GSEA_cell_type	Change_based_on_genes	Curated_cell_type
t1	unknown	Plasma: RRM2	melanoma
t2	stroma_vascular	Endothelial: PECAM1; VWF; NK: HLA-B; Fibroblast: SERPINA3	melanoma
t3	melanoma	Neuron: CHCHD3; Melanocyte: DCT; TYR; Monocyte: GRSF1	melanoma
t4	unknown	Bcell: CXCR4; Neuron: AKAP12	melanoma
t5	unknown	Monocyte: GRSF1; Oligodendrocyte: TRIM2; Macrophage: ACP5; NK: HLA-C	melanoma
t6	glial_neuron	Neuron: VGF; Oligodendrocyte: SOX8; Astrocyte: ABR	melanoma
t7	unknown	Plasma: BTN2A2; Macrophage: HMOX1; C1QA; Oligodendrocyte: PCMTD2; Neuron: CYTH3; Melanocyte: SDCBP	melanoma
t8	unknown	Oligodendrocyte: TMEM165; DC: SRSF7; Neuron: VGF	melanoma
t9	fibroblast	Neuron: CEMIP; FRZB; Astrocyte: CLU; Fibroblast: THBS2; COL1A2; IGFBP6; COL1A1; DCN	fibroblast

### Sheet: sample13_LMM_B1
Topic	GSEA_cell_type	Change_based_on_genes	Curated_cell_type
t1	unknown	Melanocyte: PMEL; Neuron: CLCN7; Monocyte: PGLS; Erythrocyte: GMPR	melanoma
t2	oligodendrocyte	Oligodendrocyte: DNER; MOBP; BCAS1; PMP2; MBP; C1QL1; Astrocyte: MT3; GFAP; DTNA; Macrophage: CHI3L1; Endothelial: APLNR	oligodendrocyte
t3	unknown	Plasma: CRELD2; Neuron: MOK	melanoma
t4	stroma	Oligodendrocyte: RDH11; Fibroblast: CTSK; SERPINA3; Neuron: VGF; Astrocyite: BAALC	stroma
t5	unknown	Melanocyte: TYR; Neuron: VGF	fibroblast
t6	neuron	Neuron: SLC24A4; H19; ENO2; Macrophage: BIRC7	melanoma
t7	unknown	Plasma: IGKC; Macrophage: TRMT1	fibroblast
t8	endothelial	Endothelial: ESAM; PODXL; PLVAP; VWF; CD34; ANGPT2; DC: CEMIP2	endothelial
t9	fibroblast	Fibroblast: COL3A1; COL1A1; COL5A1; CCDC80; COL6A3; FBLN2; COL1A2; FBN1; CCN2; DCN; Oligodendrocyte: COL11A1; Neuron: LAMA2	fibroblast
t10	unknown	Monocyte: S100A9; Erythrocyte: HBA1; R3HDM4; Astrocyte: ATP1B2	stroma
t11	fibroblast	Fibroblast: PRG4; ABI3BP; PTGIS; ISLR; TNXB; Glia: CRABP1; Neuron: CEMIP; Oligodendrocyte: SEMA3C; KIAA1755	fibroblast

### Sheet: sample14_LMM_B5
Topic	GSEA_cell_type	Change_based_on_genes	Curated_cell_type
t1	unknown	NK: CCL5; DC: PPP2R5C; Erythrocyte: BLVRB; Oligodendrocyte: SPRY4	melanoma
t2	unknown	Monocyte: MARCKSL1; Plasma: TXNDC5; Oligodendrocyte: SGCD	melanoma
t3	unknown	Erythrocyte: TFRC; Plasma: SPCS3; Astrocyte: TPCN1; Melanocyte: OSTM1; Oligodendrocyet: MGAT5	melanoma
t4	unknown	Epithelial: TMEM98	melanoma
t5	unknown	Epithelial: PFKFB4; DDIT3; Astrocyte: ALDOC; Neuron: ENO2; Erythrocyte: BNIP3L	melanoma
t6	neuron	NK: PPP1R18; Neuron: TRNP1; FMN1; DCTN1; Melanocyte: NSG1; Epithelial: PYGB	melanoma
t7	epithelial	Epithelial: ISG15; ABCD1; PARP12; IFI35	epithelial
t8	stroma_immune	Plasma: IGHM; IGKC; Endothelial: VWF; AQP1; Fibroblast: COL1A1; COL3A1; COL1A2; Macrophage: THBS1	stroma_immune
t9	unknown	Cardiomyocyte: MTRNR2L12; MRPL33; NDUFB4	melanoma

### Sheet: sample15_LMM_B6
Topic	GSEA_cell_type	Change_based_on_genes	Curated_cell_type
t1	stroma_vascular	Endothelial: ACKR1; AQP1; RAMP3; Macrophage: MARCO; Smooth_muscle: TAGLN; Fibroblast: TNXB; CFD; Erythrocyte: HBA1; HBA2; HBB	stroma_vascular
t2	unknown	Oligodendrocyte: LSS; Astrocyte: FADS2	melanoma
t3	immune	Macrophage: OAS2; NK: HLA-F; TAP1; HLA-C; DC: IRF7; PLAAT4; Tcell: IFITM1; Oligodendrocyte: STAT2	melanoma
t4	stroma	Fibroblast: SERPINA3; CTSK; Oligodendrocyte: CDH19; CPQ; Microglia: LHFPL2; NK: HLA-B; Monocyte: B2M	melanoma
t5	fibroblast	Fibroblast: COL3A1; COL1A1; LUM; COL5A2; COL6A3; COL6A1; COL5A1; COL1A2; COL6A2	fibroblast
t6	glial_neuron	Oligodendrocyte: LPGAT1; PAQR8; Astrocyte: AHCYL2; NK: GNPTAB; Neuron: LAPTM4B	melanoma
t7	melanoma	Melanocyte: TYRP1; Astrocyte: NAT8L; NK: TMC6; Neuron: ANKS1A	melanoma
t8	macrophage	Macrophage: ASAH1; GPM6B; LY96; SPP1; Oligodendrocyte: SPRY4; KIF13A; Melanocyte: MLANA	melanoma
t9	unknown	Fibroblast: SERPINA3; TIMP1; Astrocyte: BAALC	melanoma
t10	unknown	Epithelial: HILPDA	melanoma

### Sheet: sample16_LMM_A4
Topic	GSEA_cell_type	Change_based_on_genes	Curated_cell_type
t1	melanoma	Oligodendrocyte: KIAA1755; Melanocyte: CST2; PMEL;	melanoma
t2	plasma	Endothelial: ACKR1; Plasma: IGHG4; IGHG1; IGHA1; IGHG3; Bcell: IGLC3; IGLC2; Fibroblast: COL1A2	stroma_immune
t3	unknown	Oligodendrocyte: CHADL; NELL1; DC: GTF3C1; IRF7; NK: RNF213; Melanocyte: DCT; Plasma: HYOU1	melanoma
t4	unknown	Erythrocyte: DEK	stroma
